# Cytosolic and mitochondrial translation elongation are coordinated through the molecular chaperone TRAP1 for the synthesis and import of mitochondrial proteins

**DOI:** 10.1101/2023.01.19.524708

**Authors:** Rosario Avolio, Ilenia Agliarulo, Daniela Criscuolo, Daniela Sarnataro, Margherita Auriemma, Sara Pennacchio, Giovanni Calice, Martin Y. Ng, Carlotta Giorgi, Paolo Pinton, Barry Cooperman, Matteo Landriscina, Franca Esposito, Danilo Swann Matassa

**Author notes:** The authors wish it to be known that, in their opinion, the first 2 authors should be regarded as joint First Authors. Correspondence may also be addressed to: Franca Esposito.

## Abstract

A complex interplay between mRNA translation and cellular respiration has been recently unveiled, but its regulation in humans is poorly characterized in either health or disease. Cancer cells radically reshape both biosynthetic and bioenergetic pathways to sustain their aberrant growth rates. In this regard, we have shown that the molecular chaperone TRAP1 not only regulates the activity of respiratory complexes, behaving alternatively as an oncogene or a tumor suppressor, but also plays a concomitant moonlighting function in mRNA translation regulation. Herein we identify the molecular mechanisms involved, demonstrating that TRAP1: i) binds both mitochondrial and cytosolic ribosomes as well as translation elongation factors, ii) slows down translation elongation rate, and iii) favors localized translation in the proximity of mitochondria. We also provide evidence that TRAP1 is coexpressed in human tissues with the mitochondrial translational machinery, which is responsible for the synthesis of respiratory complex proteins. Altogether, our results show an unprecedented level of complexity in the regulation of cancer cell metabolism, strongly suggesting the existence of a tight feedback loop between protein synthesis and energy metabolism, based on the demonstration that a single molecular chaperone plays a role in both mitochondrial and cytosolic translation, as well as in mitochondrial respiration.
