## Supplementary Table 1 for "Cytosolic and mitochondrial translation elongation are coordinated through the molecular chaperone TRAP1 for the synthesis and import of mitochondrial proteins"

### Sheet: Foglio 1 - CoExSearch
CoExSearch
new rank	ave. rank to query loci	Symbol	function	Entrez Gene ID
1	82.46	DNAJA3	DnaJ heat shock protein family (Hsp40) member A3	9093
2	228.23	TUFM	Tu translation elongation factor, mitochondrial	7284
3	499.09	TBL3	transducin beta like 3	10607
4	591.51	EARS2	glutamyl-tRNA synthetase 2, mitochondrial	124454
5	623.29	POLD2	DNA polymerase delta 2, accessory subunit	5425
6	743.85	CLUH	clustered mitochondria homolog	23277
7	773.63	NTHL1	nth like DNA glycosylase 1	4913
8	900.50	MRPS34	mitochondrial ribosomal protein S34	65993
9	967.46	CYC1	cytochrome c1	1537
10	980.97	TTLL12	tubulin tyrosine ligase like 12	23170
11	989.20	DHODH	dihydroorotate dehydrogenase (quinone)	1723
12	997.87	SFXN4	sideroflexin 4	119559
13	1010.66	MECR	mitochondrial trans-2-enoyl-CoA reductase	51102
14	1015.76	IMPDH2	inosine monophosphate dehydrogenase 2	3615
15	1026.64	NDUFV1	NADH:ubiquinone oxidoreductase core subunit V1	4723
16	1075.11	LRPPRC	leucine rich pentatricopeptide repeat containing	10128
17	1092.62	ATIC	5-aminoimidazole-4-carboxamide ribonucleotide formyltransferase/IMP cyclohydrolase	471
18	1096.05	RUVBL2	RuvB like AAA ATPase 2	10856
19	1126.83	BCS1L	BCS1 homolog, ubiquinol-cytochrome c reductase complex chaperone	617
20	1128.50	MTHFD1	methylenetetrahydrofolate dehydrogenase, cyclohydrolase and formyltetrahydrofolate synthetase 1	4522
21	1149.29	BOP1	block of proliferation 1	23246
22	1170.46	ELAC2	elaC ribonuclease Z 2	60528
23	1175.51	CCT7	chaperonin containing TCP1 subunit 7	10574
24	1219.69	GOT2	glutamic-oxaloacetic transaminase 2	2806
25	1238.78	MLST8	MTOR associated protein, LST8 homolog	64223
26	1271.13	EXOSC5	exosome component 5	56915
27	1299.64	MRPS2	mitochondrial ribosomal protein S2	51116
28	1307.84	NAT10	N-acetyltransferase 10	55226
29	1308.59	PAICS	phosphoribosylaminoimidazole carboxylase and phosphoribosylaminoimidazolesuccinocarboxamide synthase	10606
30	1323.13	TBRG4	transforming growth factor beta regulator 4	9238
31	1340.92	MRPL4	mitochondrial ribosomal protein L4	51073
32	1349.85	MRPL24	mitochondrial ribosomal protein L24	79590
33	1365.93	PMPCA	peptidase, mitochondrial processing alpha subunit	23203
34	1386.18	NLE1	notchless homolog 1	54475
35	1457.81	MRPL12	mitochondrial ribosomal protein L12	6182
36	1458.48	NOB1	NIN1/PSMD8 binding protein 1 homolog	28987
37	1471.13	CCT3	chaperonin containing TCP1 subunit 3	7203
38	1475.67	PFAS	phosphoribosylformylglycinamidine synthase	5198
39	1495.74	VARS	valyl-tRNA synthetase	7407
40	1505.98	WDR12	WD repeat domain 12	55759
41	1522.72	PAM16	presequence translocase associated motor 16	51025
42	1528.77	MYBBP1A	MYB binding protein 1a	10514
43	1531.49	PHB2	prohibitin 2	11331
44	1567.62	NHP2	NHP2 ribonucleoprotein	55651
45	1575.22	MRPS27	mitochondrial ribosomal protein S27	23107
46	1602.30	AHCY	adenosylhomocysteinase	191
47	1666.07	NPRL3	NPR3 like, GATOR1 complex subunit	8131
48	1679.02	KAT2A	lysine acetyltransferase 2A	2648
49	1701.84	DCTPP1	dCTP pyrophosphatase 1	79077
50	1719.57	AKAP1	A-kinase anchoring protein 1	8165
51	1721.78	CAD	carbamoyl-phosphate synthetase 2, aspartate transcarbamylase, and dihydroorotase	790
52	1727.04	PHB	prohibitin	5245
53	1744.35	NUBP2	nucleotide binding protein 2	10101
54	1752.77	POLR3E	RNA polymerase III subunit E	55718
55	1763.07	HDHD5	haloacid dehalogenase like hydrolase domain containing 5	27440
56	1772.16	NSMCE1	NSE1 homolog, SMC5-SMC6 complex component	197370
57	1790.67	RUVBL1	RuvB like AAA ATPase 1	8607
58	1799.24	PDHA1	pyruvate dehydrogenase E1 alpha 1 subunit	5160
59	1806.16	IPO4	importin 4	79711
60	1806.87	TARS2	threonyl-tRNA synthetase 2, mitochondrial	80222
61	1818.11	LARS	leucyl-tRNA synthetase	51520
62	1835.38	NDUFB10	NADH:ubiquinone oxidoreductase subunit B10	4716
63	1844.21	PRMT5	protein arginine methyltransferase 5	10419
64	1845.18	ECI1	enoyl-CoA delta isomerase 1	1632
65	1853.03	C1QBP	complement C1q binding protein	708
66	1858.96	FARSB	phenylalanyl-tRNA synthetase beta subunit	10056
67	1859.58	MRPL37	mitochondrial ribosomal protein L37	51253
68	1868.50	TMEM161A	transmembrane protein 161A	54929
69	1926.33	NMRAL1	NmrA like redox sensor 1	57407
70	1928.19	TMEM186	transmembrane protein 186	25880
71	1929.54	METTL26	methyltransferase like 26	84326
72	1933.37	PDCD11	programmed cell death 11	22984
73	1945.41	IMP4	IMP4, U3 small nucleolar ribonucleoprotein	92856
74	1964.01	MRPS25	mitochondrial ribosomal protein S25	64432
75	1970.62	NOLC1	nucleolar and coiled-body phosphoprotein 1	9221
76	1973.32	SARS2	seryl-tRNA synthetase 2, mitochondrial	54938
77	1974.29	UQCRC2	ubiquinol-cytochrome c reductase core protein 2	7385
78	1978.58	MMS19	MMS19 homolog, cytosolic iron-sulfur assembly component	64210
79	2005.55	FKBP4	FK506 binding protein 4	2288
80	2007.00	MRPS9	mitochondrial ribosomal protein S9	64965
81	2015.30	NDUFAB1	NADH:ubiquinone oxidoreductase subunit AB1	4706
82	2022.10	HSPD1	heat shock protein family D (Hsp60) member 1	3329
83	2026.02	LONP1	lon peptidase 1, mitochondrial	9361
84	2026.28	PUS7	pseudouridylate synthase 7 (putative)	54517
85	2026.43	PRMT7	protein arginine methyltransferase 7	54496
86	2035.09	PELP1	proline, glutamate and leucine rich protein 1	27043
87	2036.94	NPM3	nucleophosmin/nucleoplasmin 3	10360
88	2039.43	EEF2KMT	eukaryotic elongation factor 2 lysine methyltransferase	196483
89	2045.94	WDR74	WD repeat domain 74	54663
90	2052.91	MRPS18B	mitochondrial ribosomal protein S18B	28973
91	2085.13	SF3B3	splicing factor 3b subunit 3	23450
92	2097.24	MACROD1	MACRO domain containing 1	28992
93	2100.61	ATP5MC1	ATP synthase membrane subunit c locus 1	516
94	2103.57	MCRIP2	MAPK regulated corepressor interacting protein 2	84331
95	2105.98	FARSA	phenylalanyl-tRNA synthetase alpha subunit	2193
96	2122.85	KNOP1	lysine rich nucleolar protein 1	400506
97	2141.60	POLR3K	RNA polymerase III subunit K	51728
98	2142.22	TRAF7	TNF receptor associated factor 7	84231
99	2146.96	CMSS1	cms1 ribosomal small subunit homolog (yeast)	84319
100	2154.24	GATB	glutamyl-tRNA amidotransferase subunit B	5188
101	2164.25	PFKM	phosphofructokinase, muscle	5213
102	2168.39	TRMT1	tRNA methyltransferase 1	55621
103	2182.86	SHMT2	serine hydroxymethyltransferase 2	6472
104	2192.63	ADSL	adenylosuccinate lyase	158
105	2210.10	FOXRED1	FAD dependent oxidoreductase domain containing 1	55572
106	2226.21	WDR18	WD repeat domain 18	57418
107	2227.38	EIF2B3	eukaryotic translation initiation factor 2B subunit gamma	8891
108	2240.73	ALKBH2	alkB homolog 2, alpha-ketoglutarate dependent dioxygenase	121642
109	2251.61	GEMIN4	gem nuclear organelle associated protein 4	50628
110	2253.43	NOP14	NOP14 nucleolar protein	8602
111	2268.08	GEMIN5	gem nuclear organelle associated protein 5	25929
112	2268.70	LAS1L	LAS1 like, ribosome biogenesis factor	81887
113	2309.40	GCDH	glutaryl-CoA dehydrogenase	2639
114	2313.31	RNPS1	RNA binding protein with serine rich domain 1	10921
115	2319.37	IFRD2	interferon related developmental regulator 2	7866
116	2324.38	QTRT1	queuine tRNA-ribosyltransferase catalytic subunit 1	81890
117	2338.58	VARS2	valyl-tRNA synthetase 2, mitochondrial	57176
118	2372.88	RPS2	ribosomal protein S2	6187
119	2374.11	SNRNP25	small nuclear ribonucleoprotein U11/U12 subunit 25	79622
120	2378.06	EPRS	glutamyl-prolyl-tRNA synthetase	2058
121	2394.08	RBFA	ribosome binding factor A	79863
122	2396.98	TIMM44	translocase of inner mitochondrial membrane 44	10469
123	2425.52	GART	phosphoribosylglycinamide formyltransferase, phosphoribosylglycinamide synthetase, phosphoribosylaminoimidazole synthetase	2618
124	2435.88	TSEN2	tRNA splicing endonuclease subunit 2	80746
125	2441.96	MDH2	malate dehydrogenase 2	4191
126	2447.10	AFG3L2	AFG3 like matrix AAA peptidase subunit 2	10939
127	2455.56	SDHA	succinate dehydrogenase complex flavoprotein subunit A	6389
128	2462.78	KARS	lysyl-tRNA synthetase	3735
129	2467.21	PA2G4	proliferation-associated 2G4	5036
130	2473.83	TELO2	telomere maintenance 2	9894
131	2477.73	TWNK	twinkle mtDNA helicase	56652
132	2479.52	PUS1	pseudouridylate synthase 1	80324
133	2490.77	ANAPC1	anaphase promoting complex subunit 1	64682
134	2494.63	AARS	alanyl-tRNA synthetase	16
135	2504.20	FH	fumarate hydratase	2271
136	2512.21	MRPL38	mitochondrial ribosomal protein L38	64978
137	2516.26	DNPH1	2'-deoxynucleoside 5'-phosphate N-hydrolase 1	10591
138	2517.15	TRUB2	TruB pseudouridine synthase family member 2	26995
139	2522.60	COQ9	coenzyme Q9	57017
140	2522.84	POLDIP2	DNA polymerase delta interacting protein 2	26073
141	2533.51	WDR4	WD repeat domain 4	10785
142	2538.70	GCN1	GCN1, eIF2 alpha kinase activator homolog	10985
143	2546.73	RPUSD4	RNA pseudouridylate synthase domain containing 4	84881
144	2571.31	SNRPA	small nuclear ribonucleoprotein polypeptide A	6626
145	2583.59	NOC2L	NOC2 like nucleolar associated transcriptional repressor	26155
146	2605.62	SRM	spermidine synthase	6723
147	2608.67	NFS1	NFS1, cysteine desulfurase	9054
148	2632.62	APRT	adenine phosphoribosyltransferase	353
149	2653.73	POLR1E	RNA polymerase I subunit E	64425
150	2654.61	THOC6	THO complex 6	79228
151	2654.71	TOP1MT	DNA topoisomerase I mitochondrial	116447
152	2660.28	SLC37A4	solute carrier family 37 member 4	2542
153	2664.93	METAP1D	methionyl aminopeptidase type 1D, mitochondrial	254042
154	2665.67	DNAAF5	dynein axonemal assembly factor 5	54919
155	2683.46	XPO5	exportin 5	57510
156	2698.41	DECR2	2,4-dienoyl-CoA reductase 2	26063
157	2703.32	PRMT1	protein arginine methyltransferase 1	3276
158	2709.44	ATP5F1B	ATP synthase F1 subunit beta	506
159	2717.78	NDUFAF2	NADH:ubiquinone oxidoreductase complex assembly factor 2	91942
160	2739.15	DUS1L	dihydrouridine synthase 1 like	64118
161	2739.57	PCCB	propionyl-CoA carboxylase beta subunit	5096
162	2763.93	AIFM1	apoptosis inducing factor mitochondria associated 1	9131
163	2765.67	ECSIT	ECSIT signalling integrator	51295
164	2786.64	NOC4L	nucleolar complex associated 4 homolog	79050
165	2790.31	TIMM50	translocase of inner mitochondrial membrane 50	92609
166	2791.33	PRPF19	pre-mRNA processing factor 19	27339
167	2792.67	HMBS	hydroxymethylbilane synthase	3145
168	2798.27	URB1	URB1 ribosome biogenesis 1 homolog (S. cerevisiae)	9875
169	2798.97	FBL	fibrillarin	2091
170	2803.57	NUP93	nucleoporin 93	9688
171	2814.35	SMARCA4	SWI/SNF related, matrix associated, actin dependent regulator of chromatin, subfamily a, member 4	6597
172	2824.44	AARSD1	alanyl-tRNA synthetase domain containing 1	80755
173	2826.79	SAMM50	SAMM50 sorting and assembly machinery component	25813
174	2828.13	SSRP1	structure specific recognition protein 1	6749
175	2833.35	PNPO	pyridoxamine 5'-phosphate oxidase	55163
176	2854.99	MRM3	mitochondrial rRNA methyltransferase 3	55178
177	2864.97	UQCC1	ubiquinol-cytochrome c reductase complex assembly factor 1	55245
178	2866.69	STUB1	STIP1 homology and U-box containing protein 1	10273
179	2867.93	MRTO4	MRT4 homolog, ribosome maturation factor	51154
180	2878.50	EFTUD2	elongation factor Tu GTP binding domain containing 2	9343
181	2879.51	WDR3	WD repeat domain 3	10885
182	2889.86	SIGMAR1	sigma non-opioid intracellular receptor 1	10280
183	2902.55	MYC	MYC proto-oncogene, bHLH transcription factor	4609
184	2904.71	TMCO6	transmembrane and coiled-coil domains 6	55374
185	2908.64	STOML2	stomatin like 2	30968
186	2932.79	POLRMT	RNA polymerase mitochondrial	5442
187	2933.29	MRPL2	mitochondrial ribosomal protein L2	51069
188	2942.69	IARS	isoleucyl-tRNA synthetase	3376
189	2943.82	IDH3B	isocitrate dehydrogenase 3 (NAD(+)) beta	3420
190	2945.21	MCCC2	methylcrotonoyl-CoA carboxylase 2	64087
191	2970.42	APEH	acylaminoacyl-peptide hydrolase	327
192	2971.57	PTGES2	prostaglandin E synthase 2	80142
193	2975.01	TSR1	TSR1, ribosome maturation factor	55720
194	2976.50	RRP9	ribosomal RNA processing 9, U3 small nucleolar RNA binding protein	9136
195	2976.85	GSS	glutathione synthetase	2937
196	2983.05	MRPS35	mitochondrial ribosomal protein S35	60488
197	2990.60	DDX54	DEAD-box helicase 54	79039
198	2999.50	PDCD2L	programmed cell death 2 like	84306
199	3012.54	PPAT	phosphoribosyl pyrophosphate amidotransferase	5471
200	3015.48	MRPL28	mitochondrial ribosomal protein L28	10573
201	3026.21	ATAD3A	ATPase family, AAA domain containing 3A	55210
202	3026.29	EXOSC2	exosome component 2	23404
203	3042.74	EBNA1BP2	EBNA1 binding protein 2	10969
204	3048.62	DDX41	DEAD-box helicase 41	51428
205	3054.42	CHCHD6	coiled-coil-helix-coiled-coil-helix domain containing 6	84303
206	3054.48	IMMT	inner membrane mitochondrial protein	10989
207	3060.80	SCARB1	scavenger receptor class B member 1	949
208	3065.91	EIF3B	eukaryotic translation initiation factor 3 subunit B	8662
209	3081.45	EXOSC7	exosome component 7	23016
210	3082.58	HAUS7	HAUS augmin like complex subunit 7	55559
211	3085.70	NME1	NME/NM23 nucleoside diphosphate kinase 1	4830
212	3087.96	PRMT3	protein arginine methyltransferase 3	10196
213	3088.58	BZW2	basic leucine zipper and W2 domains 2	28969
214	3090.60	GPI	glucose-6-phosphate isomerase	2821
215	3094.59	CHCHD10	coiled-coil-helix-coiled-coil-helix domain containing 10	400916
216	3095.99	UTP4	UTP4, small subunit processome component	84916
217	3099.97	ARMC6	armadillo repeat containing 6	93436
218	3109.85	BCKDK	branched chain ketoacid dehydrogenase kinase	10295
219	3122.62	AIMP2	aminoacyl tRNA synthetase complex interacting multifunctional protein 2	7965
220	3136.14	SDCCAG3	serologically defined colon cancer antigen 3	10807
221	3136.89	HEATR1	HEAT repeat containing 1	55127
222	3161.21	GTPBP3	GTP binding protein 3, mitochondrial	84705
223	3161.30	CCT4	chaperonin containing TCP1 subunit 4	10575
224	3162.88	DAZAP1	DAZ associated protein 1	26528
225	3172.84	MRRF	mitochondrial ribosome recycling factor	92399
226	3177.92	DNAJC11	DnaJ heat shock protein family (Hsp40) member C11	55735
227	3182.70	FAM216A	family with sequence similarity 216 member A	29902
228	3184.46	MIPEP	mitochondrial intermediate peptidase	4285
229	3184.97	TOMM40	translocase of outer mitochondrial membrane 40	10452
230	3196.00	RAD23A	RAD23 homolog A, nucleotide excision repair protein	5886
231	3197.67	GCAT	glycine C-acetyltransferase	23464
232	3209.30	ACAT1	acetyl-CoA acetyltransferase 1	38
233	3218.06	HMOX2	heme oxygenase 2	3163
234	3223.79	RSL1D1	ribosomal L1 domain containing 1	26156
235	3239.22	TMEM177	transmembrane protein 177	80775
236	3247.87	DPH2	DPH2 homolog	1802
237	3250.18	PARP1	poly(ADP-ribose) polymerase 1	142
238	3251.42	UQCRC1	ubiquinol-cytochrome c reductase core protein 1	7384
239	3257.82	AAAS	aladin WD repeat nucleoporin	8086
240	3268.71	SMYD5	SMYD family member 5	10322
241	3268.94	NOP16	NOP16 nucleolar protein	51491
242	3280.74	CHTF18	chromosome transmission fidelity factor 18	63922
243	3286.02	FXN	frataxin	2395
244	3299.71	NARS2	asparaginyl-tRNA synthetase 2, mitochondrial	79731
245	3304.09	DPH1	diphthamide biosynthesis 1	1801
246	3307.08	C16orf91	chromosome 16 open reading frame 91	283951
247	3309.03	LSM4	LSM4 homolog, U6 small nuclear RNA and mRNA degradation associated	25804
248	3316.19	MRPS5	mitochondrial ribosomal protein S5	64969
249	3320.26	PTCD3	pentatricopeptide repeat domain 3	55037
250	3324.12	BYSL	bystin like	705
251	3325.71	ALG1	ALG1, chitobiosyldiphosphodolichol beta-mannosyltransferase	56052
252	3331.57	TFAP4	transcription factor AP-4	7023
253	3342.12	NAA10	N(alpha)-acetyltransferase 10, NatA catalytic subunit	8260
254	3347.45	MRPS26	mitochondrial ribosomal protein S26	64949
255	3364.81	RABEPK	Rab9 effector protein with kelch motifs	10244
256	3370.94	PES1	pescadillo ribosomal biogenesis factor 1	23481
257	3374.85	COQ3	coenzyme Q3, methyltransferase	51805
258	3375.02	DUS2	dihydrouridine synthase 2	54920
259	3381.99	ANKRD16	ankyrin repeat domain 16	54522
260	3391.31	RSAD1	radical S-adenosyl methionine domain containing 1	55316
261	3398.95	HSP90AB1	heat shock protein 90 alpha family class B member 1	3326
262	3399.85	THOP1	thimet oligopeptidase 1	7064
263	3399.97	ATP5F1D	ATP synthase F1 subunit delta	513
264	3422.07	NOP56	NOP56 ribonucleoprotein	10528
265	3429.06	COQ8A	coenzyme Q8A	56997
266	3434.16	MED24	mediator complex subunit 24	9862
267	3442.31	RPAP1	RNA polymerase II associated protein 1	26015
268	3466.24	ADAT2	adenosine deaminase, tRNA specific 2	134637
269	3466.54	POLR1B	RNA polymerase I subunit B	84172
270	3472.12	NIT2	nitrilase family member 2	56954
271	3481.50	THAP4	THAP domain containing 4	51078
272	3486.76	FAHD2A	fumarylacetoacetate hydrolase domain containing 2A	51011
273	3490.85	ANAPC5	anaphase promoting complex subunit 5	51433
274	3497.50	CS	citrate synthase	1431
275	3506.44	PTCD2	pentatricopeptide repeat domain 2	79810
276	3506.74	DHX33	DEAH-box helicase 33	56919
277	3513.41	NUDC	nuclear distribution C, dynein complex regulator	10726
278	3524.05	MRPL58	mitochondrial ribosomal protein L58	3396
279	3526.55	ABCF2	ATP binding cassette subfamily F member 2	10061
280	3537.18	HSD17B8	hydroxysteroid 17-beta dehydrogenase 8	7923
281	3542.06	HAGHL	hydroxyacylglutathione hydrolase like	84264
282	3544.37	MTFP1	mitochondrial fission process 1	51537
283	3551.58	DAP3	death associated protein 3	7818
284	3569.67	COX15	COX15, cytochrome c oxidase assembly homolog	1355
285	3580.54	C20orf27	chromosome 20 open reading frame 27	54976
286	3582.92	NDUFA10	NADH:ubiquinone oxidoreductase subunit A10	4705
287	3586.94	NR2C2AP	nuclear receptor 2C2 associated protein	126382
288	3589.09	NDUFS2	NADH:ubiquinone oxidoreductase core subunit S2	4720
289	3590.89	RRP1	ribosomal RNA processing 1	8568
290	3597.31	ACAD9	acyl-CoA dehydrogenase family member 9	28976
291	3613.59	ALG3	ALG3, alpha-1,3- mannosyltransferase	10195
292	3614.06	DDX19A	DEAD-box helicase 19A	55308
293	3621.28	TTC27	tetratricopeptide repeat domain 27	55622
294	3623.26	TIMM13	translocase of inner mitochondrial membrane 13	26517
295	3628.04	COASY	Coenzyme A synthase	80347
296	3636.63	BCKDHA	branched chain keto acid dehydrogenase E1, alpha polypeptide	593
297	3663.37	WDR46	WD repeat domain 46	9277
298	3672.42	ACO2	aconitase 2	50
299	3675.74	SLC25A10	solute carrier family 25 member 10	1468
300	3676.30	APEX1	apurinic/apyrimidinic endodeoxyribonuclease 1	328
